# Multiplex, single-cell CRISPRa screening for cell type specific regulatory elements

**DOI:** 10.1101/2023.03.28.534017

**Authors:** Florence M. Chardon, Troy A. McDiarmid, Nicholas F. Page, Riza M. Daza, Beth Martin, Silvia Domcke, Samuel G. Regalado, Jean-Benoît Lalanne, Diego Calderon, Xiaoyi Li, Lea M. Starita, Stephan J. Sanders, Nadav Ahituv, Jay Shendure

## Abstract

CRISPR-based gene activation (CRISPRa) is a promising therapeutic approach for gene therapy, upregulating gene expression by targeting promoters or enhancers in a tissue/cell-type specific manner. Here, we describe an experimental framework that combines highly multiplexed perturbations with single-cell RNA sequencing (sc-RNA-seq) to identify cell-type-specific, CRISPRa-responsive *cis-*regulatory elements and the gene(s) they regulate. Random combinations of many gRNAs are introduced to each of many cells, which are then profiled and partitioned into test and control groups to test for effect(s) of CRISPRa perturbations of both enhancers and promoters on the expression of neighboring genes. Applying this method to a library of 493 gRNAs targeting candidate *cis-*regulatory elements in both K562 cells and iPSC-derived excitatory neurons, we identify gRNAs capable of specifically upregulating intended target genes and no other neighboring genes within 1 Mb, including gRNAs yielding upregulation of six autism spectrum disorder (ASD) and neurodevelopmental disorder (NDD) risk genes in neurons. A consistent pattern is that the responsiveness of individual enhancers to CRISPRa is restricted by cell type, implying a dependency on either chromatin landscape and/or additional *trans-*acting factors for successful gene activation. The approach outlined here may facilitate large-scale screens for gRNAs that activate therapeutically relevant genes in a cell type-specific manner.
