## Supplementary material for "Multiplex, single-cell CRISPRa screening for cell type specific regulatory elements": Table_S4

p_val	avg_log2FC	pct.1	pct.2	p_val_adj	Test_ID	target_guide	target_gene	n_cells	n_control_cells	plot_pval	ensembl_gene_id	start_position	end_position	target_gene_strand	hgnc_symbol	chromosome_name	ucsc	band	Unique_gRNA_mapping_name	Chr	Chromosome	start	end	gRNA_strand	gRNA_Name	Unique_gRNA_mapping_number	Start_1mb_Window	End_1mb_Window	target_gene_distance	Targeting	n_lower_NTC_pvals	Empirical_p_val	BH_Corrected_Empirical_p_val
3.35840048575675e-179	0.340092206	0.145	0.003	6.99957829241421e-175	ANK2_1_promoter_ANK2	ANK2_1_promoter	ANK2	165	33829	178.4738675159456	ENSG00000145362	112818109	113383740	1	ANK2	4	uc062zcx.1	q25	ANK2_1_promoter_1	chr	4	113049600	113049618	-	ANK2_1_promoter	1	112049600	114049618	231491	Targeting	0	1.6728842196831558e-5	0.007099721
1.4490743977952499e-11	0.043322201	0.028	0.004	3.02016085988487e-7	ANK2_10_promoter_ANK2	ANK2_10_promoter	ANK2	321	33673	10.838909316583697	ENSG00000145362	112818109	113383740	1	ANK2	4	uc062zcx.1	q25	ANK2_10_promoter_1	chr	4	113049577	113049595	-	ANK2_10_promoter	1	112049577	114049595	231468	Targeting	15	2.676614751493049e-4	0.027046554774610716
0	0.246640029	0.124	0.003	0	ANK2_2_promoter_ANK2	ANK2_2_promoter	ANK2	403	33591	307.6526555409719	ENSG00000145362	112818109	113383740	1	ANK2	4	uc062zcx.1	q25	ANK2_2_promoter_1	chr	4	113049595	113049613	-	ANK2_2_promoter	1	112049595	114049613	231486	Targeting	0	1.6728842196831558e-5	0.007099721
6.92491175342557e-13	0.099458419	0.043	0.004	1.44329010764896e-8	ANK2_22_Flashfry_promoter_ANK2	ANK2_22_Flashfry_promoter	ANK2	141	33853	12.159585756594852	ENSG00000145362	112818109	113383740	1	ANK2	4	uc062zcx.1	q25	ANK2_22_Flashfry_promoter_1	chr	4	113049044	113049062	+	ANK2_22_Flashfry_promoter	1	112049044	114049062	230935	Targeting	12	2.1747494855881025e-4	0.026863807782890377
9.844021425831528e-153	0.246330436	0.136	0.003	2.0516909455718097e-148	ANK2_24_Flashfry_promoter_ANK2	ANK2_24_Flashfry_promoter	ANK2	162	33832	152.0068274497122	ENSG00000145362	112818109	113383740	1	ANK2	4	uc062zcx.1	q25	ANK2_24_Flashfry_promoter_1	chr	4	113049348	113049366	+	ANK2_24_Flashfry_promoter	1	112049348	114049366	231239	Targeting	0	1.6728842196831558e-5	0.007099721
4.65127648875686e-12	0.048712666	0.025	0.004	9.69419045786704e-8	ANK2_4_promoter_ANK2	ANK2_4_promoter	ANK2	440	33554	11.332427843680826	ENSG00000145362	112818109	113383740	1	ANK2	4	uc062zcx.1	q25	ANK2_4_promoter_1	chr	4	113049605	113049623	-	ANK2_4_promoter	1	112049605	114049623	231496	Targeting	13	2.3420379075564181e-4	0.026863807782890377
8.6181761353798e-7	0.072678942	0.041	0.004	0.017962003	ANK2_6_promoter_ANK2	ANK2_6_promoter	ANK2	74	33920	6.064584634	ENSG00000145362	112818109	113383740	1	ANK2	4	uc062zcx.1	q25	ANK2_6_promoter_1	chr	4	113049402	113049420	+	ANK2_6_promoter	1	112049402	114049420	231293	Targeting	66	0.001120832	0.083452857
6.44385445252757e-10	0.038332514	0.023	0.004	1.3430281449958e-5	ANK2_9_promoter_ANK2	ANK2_9_promoter	ANK2	439	33555	9.190854277560392	ENSG00000145362	112818109	113383740	1	ANK2	4	uc062zcx.1	q25	ANK2_9_promoter_1	chr	4	113049648	113049666	-	ANK2_9_promoter	1	112049648	114049666	231539	Targeting	22	3.8476337052712584e-4	0.034774142
6.97647489307756e-116	0.205911852	0.119	0.004	1.4540368972152302e-111	BCL11A_32_promoter_BCL11A	BCL11A_32_promoter	BCL11A	176	33818	115.15636396436801	ENSG00000119866	60451167	60553567	-1	BCL11A	2	uc002sab.4	p16.1	BCL11A_32_promoter_1	chr	2	60554122	60554140	-	BCL11A_32_promoter	1	59554122	61554140	-555	Targeting	0	1.6728842196831558e-5	0.007099721
5.81160850949285e-26	0.100050377	0.063	0.004	1.2112554455484998e-21	BCL11A_33_promoter_BCL11A	BCL11A_33_promoter	BCL11A	142	33852	25.235703649001252	ENSG00000119866	60451167	60553567	-1	BCL11A	2	uc002sab.4	p16.1	BCL11A_33_promoter_1	chr	2	60553736	60553754	+	BCL11A_33_promoter	1	59553736	61553754	-169	Targeting	2	5.018652659049467e-5	0.010649580942502969
4.05865777313569e-79	0.17421886	0.101	0.004	8.459054530769401e-75	BCL11A_34_promoter_BCL11A	BCL11A_34_promoter	BCL11A	168	33826	78.39161757	ENSG00000119866	60451167	60553567	-1	BCL11A	2	uc002sab.4	p16.1	BCL11A_34_promoter_1	chr	2	60553699	60553717	+	BCL11A_34_promoter	1	59553699	61553717	-132	Targeting	0	1.6728842196831558e-5	0.007099721
4.363572479341369e-98	0.202787186	0.09	0.004	9.094557761443289e-94	BCL11A_36_promoter_BCL11A	BCL11A_36_promoter	BCL11A	267	33727	97.36015780596594	ENSG00000119866	60451167	60553567	-1	BCL11A	2	uc002sab.4	p16.1	BCL11A_36_promoter_1	chr	2	60553803	60553821	+	BCL11A_36_promoter	1	59553803	61553821	-236	Targeting	0	1.6728842196831558e-5	0.007099721
3.9384010389519797e-16	0.055950455	0.041	0.004	8.20841544538372e-12	BCL11A_37_promoter_BCL11A	BCL11A_37_promoter	BCL11A	219	33775	15.404680062668204	ENSG00000119866	60451167	60553567	-1	BCL11A	2	uc002sab.4	p16.1	BCL11A_37_promoter_1	chr	2	60554170	60554188	+	BCL11A_37_promoter	1	59554170	61554188	-603	Targeting	8	1.5055957977148403e-4	0.023665735427784378
1.48826977543903e-24	0.251002227	0.125	0.004	3.1018518659700296e-20	BCL11A_38_Flashfry_promoter_BCL11A	BCL11A_38_Flashfry_promoter	BCL11A	32	33962	23.82731833803407	ENSG00000119866	60451167	60553567	-1	BCL11A	2	uc002sab.4	p16.1	BCL11A_38_Flashfry_promoter_1	chr	2	60551023	60551041	+	BCL11A_38_Flashfry_promoter	1	59551023	61551041	2544	Targeting	2	5.018652659049467e-5	0.010649580942502969
2.2021155547821598e-26	0.512123882	0.996	0.967	4.58964923927698e-22	chrX.232_495_Gasperini_enhancer_TMSB4X	chrX.232_495_Gasperini_enhancer	TMSB4X	260	33734	25.657159895406267	ENSG00000205542	12975108	12977227	1	TMSB4X	X	uc004cvf.4	p22.2	chrX.232_495_Gasperini_enhancer_1	chr	X	12955972	12955990	+	chrX.232_495_Gasperini_enhancer	1	11955972	13955990	-19136	Targeting	2	5.018652659049467e-5	0.010649580942502969
3.0897920071585e-13	0.229935078	0.981	0.967	6.439744501319751e-9	chrX.232_496_Gasperini_enhancer_TMSB4X	chrX.232_496_Gasperini_enhancer	TMSB4X	701	33293	12.510070754615167	ENSG00000205542	12975108	12977227	1	TMSB4X	X	uc004cvf.4	p22.2	chrX.232_496_Gasperini_enhancer_1	chr	X	12956058	12956076	-	chrX.232_496_Gasperini_enhancer	1	11956058	13956076	-19050	Targeting	11	2.0074610636197868e-4	0.026863807782890377
1.50281413476527e-6	0.233981224	0.398	0.198	0.031321652	FOXP1_113_promoter_FOXP1	FOXP1_113_promoter	FOXP1	108	33886	5.823094728819132	ENSG00000114861	70954693	71583989	-1	FOXP1	3	uc003dop.4	p13	FOXP1_113_promoter_1	chr	3	71245228	71245246	+	FOXP1_113_promoter	1	70245228	72245246	338761	Targeting	80	0.001355036	0.097029515
2.46981865361102e-9	0.358337699	0.396	0.198	5.14759603785608e-5	FOXP1_140_Flashfry_promoter_FOXP1	FOXP1_140_Flashfry_promoter	FOXP1	149	33845	8.607334933634005	ENSG00000114861	70954693	71583989	-1	FOXP1	3	uc003dop.4	p13	FOXP1_140_Flashfry_promoter_1	chr	3	71130689	71130707	+	FOXP1_140_Flashfry_promoter	1	70130689	72130707	453300	Targeting	23	4.0149221272395736e-4	0.034774142
8.74584953349995e-7	0.079385155	0.067	0.005	0.0182281	FOXP1_146_Flashfry_promoter_WWC3	FOXP1_146_Flashfry_promoter	WWC3	30	33964	6.0581979986733945	ENSG00000047644	10015562	10144478	1	WWC3	X	uc004csx.5	p22.2	FOXP1_146_Flashfry_promoter_3	chr	X	10254858	10254876	-	FOXP1_146_Flashfry_promoter	3	9254858	11254876	239296	Targeting	66	0.001120832	0.083452857
3.48323269369104e-21	0.414670949	0.403	0.197	7.25975358019087e-17	FOXP1_148_Flashfry_promoter_FOXP1	FOXP1_148_Flashfry_promoter	FOXP1	313	33681	20.458017511987244	ENSG00000114861	70954693	71583989	-1	FOXP1	3	uc003dop.4	p13	FOXP1_148_Flashfry_promoter_1	chr	3	71065017	71065035	-	FOXP1_148_Flashfry_promoter	1	70065017	72065035	518972	Targeting	3	6.691536878732623e-5	0.012908583
2.0524225670499e-8	0.519699776	0.455	0.199	4.2776591142453e-4	FOXP1_150_Flashfry_promoter_FOXP1	FOXP1_150_Flashfry_promoter	FOXP1	66	33928	7.687733218782117	ENSG00000114861	70954693	71583989	-1	FOXP1	3	uc003dop.4	p13	FOXP1_150_Flashfry_promoter_1	chr	3	71065111	71065129	+	FOXP1_150_Flashfry_promoter	1	70065111	72065129	518878	Targeting	33	5.68780634692273e-4	0.04642125
9.07768233101625e-26	0.706559423	0.9	0.703	1.89197055143041e-21	GNB2_180_TSS_pos_ctrl_GNB2	GNB2_180_TSS_pos_ctrl	GNB2	220	33774	25.042025019246907	ENSG00000172354	100673531	100679174	1	GNB2	7	uc003uwb.4	q22.1	GNB2_180_TSS_pos_ctrl_1	chr	7	100673456	100673474	-	GNB2_180_TSS_pos_ctrl	1	99673456	101673474	-75	Targeting	2	5.018652659049467e-5	0.010649580942502969
1.2032332593843899e-18	0.361463798	0.265	0.086	2.50777875920894e-14	KIAA1324L_185_TSS_pos_ctrl_KIAA1324L	KIAA1324L_185_TSS_pos_ctrl	KIAA1324L	185	33809	17.919650171958985	ENSG00000164659	86876906	87059699	-1	KIAA1324L	7	uc011kha.4	q21.12	KIAA1324L_185_TSS_pos_ctrl_1	chr	7	87059817	87059835	-	KIAA1324L_185_TSS_pos_ctrl	1	86059817	88059835	-118	Targeting	5	1.0037305318098934e-4	0.01852101
4.25451960818639e-11	0.678373249	0.83	0.696	8.86726976738207e-7	PPP5D1_238_TSS_pos_ctrl_CALM3	PPP5D1_238_TSS_pos_ctrl	CALM3	147	33847	10.371149470430625	ENSG00000160014	46601074	46610793	1	CALM3	19	uc061agh.1	q13.32	PPP5D1_238_TSS_pos_ctrl_1	chr	19	46601186	46601204	+	PPP5D1_238_TSS_pos_ctrl	1	45601186	47601204	112	Targeting	15	2.676614751493049e-4	0.027046554774610716
4.46312722634129e-13	0.168860184	0.146	0.046	9.30204976514052e-9	SLC35E4_283_TSS_pos_ctrl_SLC35E4	SLC35E4_283_TSS_pos_ctrl	SLC35E4	233	33761	12.35036073294203	ENSG00000100036	30635652	30669016	1	SLC35E4	22	uc003ais.2	q12.2	SLC35E4_283_TSS_pos_ctrl_1	chr	22	30635461	30635479	+	SLC35E4_283_TSS_pos_ctrl	1	29635461	31635479	-191	Targeting	12	2.1747494855881025e-4	0.026863807782890377
4.25466965496302e-10	0.644963115	0.54	0.298	8.86758249487392e-6	TCF4_326_promoter_TCF4	TCF4_326_promoter	TCF4	113	33881	9.371134154	ENSG00000196628	55222331	55664787	-1	TCF4	18	uc021ukj.2	q21.2	TCF4_326_promoter_1	chr	18	55588228	55588246	-	TCF4_326_promoter	1	54588228	56588246	76559	Targeting	20	3.513056861334627e-4	0.03388503
1.8719814856145202e-9	0.429426434	0.456	0.298	3.90158381231777e-5	TCF4_328_promoter_TCF4	TCF4_328_promoter	TCF4	281	33713	8.727698451	ENSG00000196628	55222331	55664787	-1	TCF4	18	uc021ukj.2	q21.2	TCF4_328_promoter_1	chr	18	55588267	55588285	+	TCF4_328_promoter	1	54588267	56588285	76520	Targeting	23	4.0149221272395736e-4	0.034774142
4.17160549303028e-22	0.510805219	0.545	0.297	8.694460168573709e-18	TCF4_329_promoter_TCF4	TCF4_329_promoter	TCF4	303	33691	21.379696769349337	ENSG00000196628	55222331	55664787	-1	TCF4	18	uc021ukj.2	q21.2	TCF4_329_promoter_1	chr	18	55588358	55588376	-	TCF4_329_promoter	1	54588358	56588376	76429	Targeting	3	6.691536878732623e-5	0.012908583
4.2365582199042304e-17	0.442680529	0.523	0.297	8.82983464192439e-13	TCF4_330_promoter_TCF4	TCF4_330_promoter	TCF4	258	33736	16.372986821026387	ENSG00000196628	55222331	55664787	-1	TCF4	18	uc021ukj.2	q21.2	TCF4_330_promoter_1	chr	18	55588384	55588402	-	TCF4_330_promoter	1	54588384	56588402	76403	Targeting	7	1.3383073757465246e-4	0.022719106
3.1875666200382204e-15	0.430448391	0.502	0.298	6.64352634948366e-11	TCF4_331_promoter_TCF4	TCF4_331_promoter	TCF4	269	33725	14.496540729722652	ENSG00000196628	55222331	55664787	-1	TCF4	18	uc021ukj.2	q21.2	TCF4_331_promoter_1	chr	18	55588335	55588353	-	TCF4_331_promoter	1	54588335	56588353	76452	Targeting	10	1.8401726416514714e-4	0.026032308970562815
7.431225321900131e-9	0.199131357	0.415	0.297	1.5488159815904e-4	TCF4_333_promoter_TCF4	TCF4_333_promoter	TCF4	540	33454	8.128939570268404	ENSG00000196628	55222331	55664787	-1	TCF4	18	uc021ukj.2	q21.2	TCF4_333_promoter_1	chr	18	55588347	55588365	+	TCF4_333_promoter	1	54588347	56588365	76440	Targeting	30	5.185941081017782e-4	0.044018267895678934
1.13611220580664e-251	0.355315831	0.168	0.004	2.3678850593422102e-247	BCL11A_41_promoter_BCL11A	BCL11A_41_promoter	BCL11A	191	33803	250.94457877429736	ENSG00000119866	60451167	60553567	-1	BCL11A	2	uc002sab.4	p16.1	BCL11A_41_promoter_1	chr	2	60553712	60553730	+	BCL11A_41_promoter	1	59553712	61553730	-145	Targeting	0	1.6728842196831558e-5	0.007099721
1.4971344830451296e-140	0.341607634	0.175	0.004	3.1203276895626594e-136	BCL11A_43_Flashfry_promoter_BCL11A	BCL11A_43_Flashfry_promoter	BCL11A	97	33897	139.82473918654998	ENSG00000119866	60451167	60553567	-1	BCL11A	2	uc002sab.4	p16.1	BCL11A_43_Flashfry_promoter_1	chr	2	60554036	60554054	+	BCL11A_43_Flashfry_promoter	1	59554036	61554054	-469	Targeting	0	1.6728842196831558e-5	0.007099721
1.4651320306775201e-15	0.136027575	0.103	0.004	3.05362817833809e-11	BCL11A_44_Flashfry_promoter_BCL11A	BCL11A_44_Flashfry_promoter	BCL11A	29	33965	14.834123237008848	ENSG00000119866	60451167	60553567	-1	BCL11A	2	uc002sab.4	p16.1	BCL11A_44_Flashfry_promoter_1	chr	2	60553420	60553438	+	BCL11A_44_Flashfry_promoter	1	59553420	61553438	147	Targeting	10	1.8401726416514714e-4	0.026032308970562815
1.36958894216667e-27	0.095797786261037507	0.067	0.004	2.8544972732637696e-23	BCL11A_50_Flashfry_promoter_BCL11A	BCL11A_50_Flashfry_promoter	BCL11A	134	33860	26.863409759074184	ENSG00000119866	60451167	60553567	-1	BCL11A	2	uc002sab.4	p16.1	BCL11A_50_Flashfry_promoter_1	chr	2	60554795	60554813	+	BCL11A_50_Flashfry_promoter	1	59554795	61554813	-1228	Targeting	2	5.018652659049467e-5	0.010649580942502969
0	0.623231977	0.3	0.002	0	BIK_53_TSS_pos_ctrl_BIK	BIK_53_TSS_pos_ctrl	BIK	60	33934	307.6526555409719	ENSG00000100290	43110748	43129712	1	BIK	22	uc003bdk.3	q13.2	BIK_53_TSS_pos_ctrl_1	chr	22	43110637	43110655	-	BIK_53_TSS_pos_ctrl	1	42110637	44110655	-111	Targeting	0	1.6728842196831558e-5	0.007099721
9.63399423567509e-27	1.466175385	0.767	0.331	2.0079170785994002e-22	CCND2_54_TSS_pos_ctrl_CCND2	CCND2_54_TSS_pos_ctrl	CCND2	73	33921	26.016193617873697	ENSG00000118971	4273772	4305350	1	CCND2	12	uc001qmo.4	p13.32	CCND2_54_TSS_pos_ctrl_1	chr	12	4273604	4273622	+	CCND2_54_TSS_pos_ctrl	1	3273604	5273622	-168	Targeting	2	5.018652659049467e-5	0.010649580942502969
6.74227774591529e-12	0.529807526	0.432	0.16	1.40522552780366e-7	CCNE2_55_TSS_pos_ctrl_CCNE2	CCNE2_55_TSS_pos_ctrl	CCNE2	88	33906	11.171193360828125	ENSG00000175305	94879770	94896678	-1	CCNE2	8	uc064osf.1	q22.1	CCNE2_55_TSS_pos_ctrl_1	chr	8	94895345	94895363	+	CCNE2_55_TSS_pos_ctrl	1	93895345	95895363	1333	Targeting	14	2.5093263295247335e-4	0.027046554774610716
1.0342279637353e-9	0.250728648	0.441	0.304	2.15553792201712e-5	CHD8_60_promoter_CHD8	CHD8_60_promoter	CHD8	399	33595	8.985383723833579	ENSG00000100888	21385194	21456126	-1	CHD8	14	uc001was.3	q11.2	CHD8_60_promoter_1	chr	14	21437431	21437449	-	CHD8_60_promoter	1	20437431	22437449	18695	Targeting	22	3.8476337052712584e-4	0.034774142
4.8873639037167896e-12	0.40210673	0.49	0.298	1.01862438481265e-7	TCF4_370_Flashfry_promoter_TCF4	TCF4_370_Flashfry_promoter	TCF4	251	33743	11.310925323036026	ENSG00000196628	55222331	55664787	-1	TCF4	18	uc021ukj.2	q21.2	TCF4_370_Flashfry_promoter_2	chr	18	55302763	55302781	-	TCF4_370_Flashfry_promoter	2	54302763	56302781	362024	Targeting	14	2.5093263295247335e-4	0.027046554774610716
1.02841285724244e-12	0.493876256	0.549	0.298	2.1434180770647e-8	TCF4_376_Flashfry_promoter_TCF4	TCF4_376_Flashfry_promoter	TCF4	142	33852	11.98783250243511	ENSG00000196628	55222331	55664787	-1	TCF4	18	uc021ukj.2	q21.2	TCF4_376_Flashfry_promoter_1	chr	18	55588222	55588240	+	TCF4_376_Flashfry_promoter	1	54588222	56588240	76565	Targeting	12	2.1747494855881025e-4	0.026863807782890377
1.31573285620731e-8	0.264257269	0.461	0.298	2.7422504189072e-4	TCF4_377_Flashfry_promoter_TCF4	TCF4_377_Flashfry_promoter	TCF4	258	33736	7.880832280062781	ENSG00000196628	55222331	55664787	-1	TCF4	18	uc021ukj.2	q21.2	TCF4_377_Flashfry_promoter_1	chr	18	55588286	55588304	-	TCF4_377_Flashfry_promoter	1	54588286	56588304	76501	Targeting	32	5.520517924954414e-4	0.045939369
3.79257613612715e-12	0.413083761	0.486	0.298	7.90448718291621e-8	TCF4_378_Flashfry_promoter_TCF4	TCF4_378_Flashfry_promoter	TCF4	259	33735	11.421065691973533	ENSG00000196628	55222331	55664787	-1	TCF4	18	uc021ukj.2	q21.2	TCF4_378_Flashfry_promoter_1	chr	18	55588226	55588244	+	TCF4_378_Flashfry_promoter	1	54588226	56588244	76561	Targeting	13	2.3420379075564181e-4	0.026863807782890377
1.28067517666102e-6	0.344535781	0.435	0.298	0.026691832	TCF4_379_Flashfry_promoter_TCF4	TCF4_379_Flashfry_promoter	TCF4	239	33755	5.892561008328832	ENSG00000196628	55222331	55664787	-1	TCF4	18	uc021ukj.2	q21.2	TCF4_379_Flashfry_promoter_1	chr	18	55588530	55588548	-	TCF4_379_Flashfry_promoter	1	54588530	56588548	76257	Targeting	75	0.001271392	0.093030822
1.0468121708415999e-13	0.39749214	0.532	0.298	2.1817659264680602e-9	TCF4_390_Flashfry_promoter_TCF4	TCF4_390_Flashfry_promoter	TCF4	203	33791	12.980131236644862	ENSG00000196628	55222331	55664787	-1	TCF4	18	uc021ukj.2	q21.2	TCF4_390_Flashfry_promoter_1	chr	18	55590046	55590064	-	TCF4_390_Flashfry_promoter	1	54590046	56590064	74741	Targeting	10	1.8401726416514714e-4	0.026032308970562815
3.62596151561048e-12	0.598985936	0.563	0.336	7.55722899083537e-8	ZC3HAV1_393_TSS_pos_ctrl_ZC3HAV1	ZC3HAV1_393_TSS_pos_ctrl	ZC3HAV1	158	33836	11.440576809630114	ENSG00000105939	139043520	139109719	-1	ZC3HAV1	7	uc003vun.4	q34	ZC3HAV1_393_TSS_pos_ctrl_1	chr	7	139109836	139109854	-	ZC3HAV1_393_TSS_pos_ctrl	1	138109836	140109854	-117	Targeting	13	2.3420379075564181e-4	0.026863807782890377
2.29419282117568e-7	0.354445426	0.543	0.305	0.004781557	CHD8_65_promoter_CHD8	CHD8_65_promoter	CHD8	92	33902	6.639370083534414	ENSG00000100888	21385194	21456126	-1	CHD8	14	uc001was.3	q11.2	CHD8_65_promoter_1	chr	14	21456341	21456359	+	CHD8_65_promoter	1	20456341	22456359	-215	Targeting	54	9.200863208257356e-4	0.070997206
4.87547359834104e-16	0.475103836	0.553	0.304	1.0161462073662399e-11	CHD8_71_Flashfry_promoter_CHD8	CHD8_71_Flashfry_promoter	CHD8	188	33806	15.311983191010366	ENSG00000100888	21385194	21456126	-1	CHD8	14	uc001was.3	q11.2	CHD8_71_Flashfry_promoter_1	chr	14	21437444	21437462	-	CHD8_71_Flashfry_promoter	1	20437444	22437462	18682	Targeting	8	1.5055957977148403e-4	0.023665735427784378
2.6271300988484904e-9	0.196818646	0.435	0.304	5.47546455202003e-5	CHD8_73_Flashfry_promoter_CHD8	CHD8_73_Flashfry_promoter	CHD8	490	33504	8.580518419862209	ENSG00000100888	21385194	21456126	-1	CHD8	14	uc001was.3	q11.2	CHD8_73_Flashfry_promoter_1	chr	14	21437419	21437437	+	CHD8_73_Flashfry_promoter	1	20437419	22437437	18707	Targeting	23	4.0149221272395736e-4	0.034774142
3.2376212112509803e-32	0.702756993	0.545	0.165	6.74785012848929e-28	chr1.7358_401_Gasperini_enhancer_TMEM56	chr1.7358_401_Gasperini_enhancer	TMEM56	121	33873	31.48977396333014	ENSG00000152078	95117338	95197607	1	TMEM56	1	uc001drb.4	p21.3	chr1.7358_401_Gasperini_enhancer_1	chr	1	95113803	95113821	+	chr1.7358_401_Gasperini_enhancer	1	94113803	96113821	-3535	Targeting	2	5.018652659049467e-5	0.010649580942502969
3.3809589608359e-10	0.369658006	0.427	0.166	7.04659466617418e-6	chr1.7358_402_Gasperini_enhancer_TMEM56	chr1.7358_402_Gasperini_enhancer	TMEM56	82	33912	9.470960101	ENSG00000152078	95117338	95197607	1	TMEM56	1	uc001drb.4	p21.3	chr1.7358_402_Gasperini_enhancer_1	chr	1	95113857	95113875	+	chr1.7358_402_Gasperini_enhancer	1	94113857	96113875	-3481	Targeting	19	3.3457684393663114e-4	0.033021956
2.07509587485573e-22	0.105078374	0.082	0.004	4.3249148223743004e-18	chr12.1559_411_Gasperini_enhancer_ASIC1	chr12.1559_411_Gasperini_enhancer	ASIC1	73	33921	21.682961832947605	ENSG00000110881	50057548	50083611	1	ASIC1	12	uc001rvv.5	q13.12	chr12.1559_411_Gasperini_enhancer_1	chr	12	50041717	50041735	+	chr12.1559_411_Gasperini_enhancer	1	49041717	51041735	-15831	Targeting	2	5.018652659049467e-5	0.010649580942502969
4.35973296905063e-8	0.07038607	0.036	0.005	9.0865554540953e-4	chr12.1559_412_Gasperini_enhancer_ASIC1	chr12.1559_412_Gasperini_enhancer	ASIC1	138	33856	7.3605401101853785	ENSG00000110881	50057548	50083611	1	ASIC1	12	uc001rvv.5	q13.12	chr12.1559_412_Gasperini_enhancer_1	chr	12	50041747	50041765	-	chr12.1559_412_Gasperini_enhancer	1	49041747	51041765	-15801	Targeting	39	6.691536878732623e-4	0.052590523
5.5710518578282395e-11	0.203290131	0.153	0.053	1.16111862820856e-6	chr19.4589_427_Gasperini_enhancer_KCNN4	chr19.4589_427_Gasperini_enhancer	KCNN4	216	33778	10.254062798915566	ENSG00000104783	43766533	43781257	-1	KCNN4	19	uc060zns.1	q13.31	chr19.4589_427_Gasperini_enhancer_1	chr	19	43782937	43782955	-	chr19.4589_427_Gasperini_enhancer	1	42782937	44782955	-1680	Targeting	15	2.676614751493049e-4	0.027046554774610716
3.76129561755171e-70	1.098522289	0.583	0.047	7.83929232610128e-66	chr4.2290_458_Gasperini_enhancer_TSPAN5	chr4.2290_458_Gasperini_enhancer	TSPAN5	48	33946	69.42466253203196	ENSG00000168785	98470367	98658629	-1	TSPAN5	4	uc062yil.1	q23	chr4.2290_458_Gasperini_enhancer_1	chr	4	98687148	98687166	+	chr4.2290_458_Gasperini_enhancer	1	97687148	99687166	-28519	Targeting	0	1.6728842196831558e-5	0.007099721
3.74560124125636e-8	0.276184329	1	0.988	7.8065821070265e-4	chr6.2134_473_Gasperini_NTC_HMGA1	chr6.2134_473_Gasperini_NTC	HMGA1	130	33864	7.426478459726397	ENSG00000137309	34236873	34246231	1	HMGA1	6	uc003oiw.4	p21.31	chr6.2134_473_Gasperini_NTC_1	chr	6	34224187	34224205	+	chr6.2134_473_Gasperini_NTC	1	33224187	35224205	-12686	Targeting	38	6.524248456764308e-4	0.052243227
9.82786615012372e-18	0.606114342	0.637	0.347	2.04832386300879e-13	chr9.246_487_Gasperini_enhancer_PLIN2	chr9.246_487_Gasperini_enhancer	PLIN2	168	33826	17.007540766992378	ENSG00000147872	19108375	19149290	-1	PLIN2	9	uc064shh.1	p22.1	chr9.246_487_Gasperini_enhancer_1	chr	9	19154397	19154415	-	chr9.246_487_Gasperini_enhancer	1	18154397	20154415	-5107	Targeting	7	1.3383073757465246e-4	0.022719106
9.89665907849849e-36	0.994790169	0.988	0.898	2.0626616851406598e-31	chr9.871_489_Gasperini_enhancer_ANXA1	chr9.871_489_Gasperini_enhancer	ANXA1	166	33828	35.00451139011461	ENSG00000135046	73151757	73170393	1	ANXA1	9	uc004ajf.2	q21.13	chr9.871_489_Gasperini_enhancer_1	chr	9	73144045	73144063	-	chr9.871_489_Gasperini_enhancer	1	72144045	74144063	-7712	Targeting	2	5.018652659049467e-5	0.010649580942502969
1.792928307878e-31	0.98665944	0.984	0.898	3.73682117927933e-27	chr9.871_490_Gasperini_enhancer_ANXA1	chr9.871_490_Gasperini_enhancer	ANXA1	128	33866	30.746437075811752	ENSG00000135046	73151757	73170393	1	ANXA1	9	uc004ajf.2	q21.13	chr9.871_490_Gasperini_enhancer_1	chr	9	73144043	73144061	+	chr9.871_490_Gasperini_enhancer	1	72144043	74144061	-7714	Targeting	2	5.018652659049467e-5	0.010649580942502969
