## Supplementary material for "Multiplex, single-cell CRISPRa screening for cell type specific regulatory elements": Table_S7

p_val	avg_log2FC	pct.1	pct.2	p_val_adj	Test_ID	target_guide	target_gene	n_cells	n_control_cells	plot_pval	ensembl_gene_id	start_position	end_position	target_gene_strand	hgnc_symbol	chromosome_name	ucsc	band	Unique_gRNA_mapping_name	Chr	Chromosome	start	end	gRNA_strand	gRNA_Name	Unique_gRNA_mapping_number	Start_1mb_Window	End_1mb_Window	target_gene_distance	Targeting	n_lower_NTC_pvals	Empirical_p_val	BH_Corrected_Empirical_p_val
7.12E-13	0.287823821	0.364	0.255	1.08E-08	ANO5_31_TSS_pos_ctrl_ANO5	ANO5_31_TSS_pos_ctrl	ANO5	821	50362	12.14758162	ENSG00000171714	22193176	22283357	1	ANO5	11	uc001mqi.3	p14.3	ANO5_31_TSS_pos_ctrl_1	chr	11	22192911	22192929	+	ANO5_31_TSS_pos_ctrl	1	21192911	23192929	-265	Targeting	2	4.59E-05	0.023638059
6.99E-10	0.228361326	0.414	0.288	1.06E-05	BCL11A_33_promoter_BCL11A	BCL11A_33_promoter	BCL11A	538	50645	9.155444793	ENSG00000119866	60451167	60553567	-1	BCL11A	2	uc002sab.4	p16.1	BCL11A_33_promoter_1	chr	2	60553736	60553754	+	BCL11A_33_promoter	1	59553736	61553754	-169	Targeting	9	1.53E-04	0.059095149
9.30E-13	0.575321643	0.2	0.007	1.41E-08	DNMT3B_83_TSS_pos_ctrl_DNMT3B	DNMT3B_83_TSS_pos_ctrl	DNMT3B	10	51173	12.03157045	ENSG00000088305	32762385	32809356	1	DNMT3B	20	uc002wyc.3	q11.21	DNMT3B_83_TSS_pos_ctrl_1	chr	20	32762136	32762154	+	DNMT3B_83_TSS_pos_ctrl	1	31762136	33762154	-249	Targeting	2	4.59E-05	0.023638059
1.22E-08	0.150916261	0.196	0.137	1.85E-04	FOXP1_148_Flashfry_promoter_FOXP1	FOXP1_148_Flashfry_promoter	FOXP1	1198	49985	7.914362567	ENSG00000114861	70954693	71583989	-1	FOXP1	3	uc003dop.4	p13	FOXP1_148_Flashfry_promoter_1	chr	3	71065017	71065035	-	FOXP1_148_Flashfry_promoter	1	70065017	72065035	518972	Targeting	14	2.29E-04	0.070914178
6.58E-10	0.247263524	0.208	0.137	9.99E-06	FOXP1_91_promoter_FOXP1	FOXP1_91_promoter	FOXP1	917	50266	9.182057429	ENSG00000114861	70954693	71583989	-1	FOXP1	3	uc003dop.4	p13	FOXP1_91_promoter_1	chr	3	71584257	71584275	+	FOXP1_91_promoter	1	70584257	72584275	-268	Targeting	9	1.53E-04	0.059095149
5.20E-08	0.20077879	0.942	0.904	7.89E-04	PPP5D1_238_TSS_pos_ctrl_CALM3	PPP5D1_238_TSS_pos_ctrl	CALM3	548	50635	7.284167555	ENSG00000160014	46601074	46610793	1	CALM3	19	uc061agh.1	q13.32	PPP5D1_238_TSS_pos_ctrl_1	chr	19	46601186	46601204	+	PPP5D1_238_TSS_pos_ctrl	1	45601186	47601204	112	Targeting	22	3.52E-04	0.095942712
4.19E-159	0.417399425	0.059	0.002	6.36E-155	TBR1_313_promoter_TBR1	TBR1_313_promoter	TBR1	455	50728	158.3781654	ENSG00000136535	161416094	161425870	1	TBR1	2	uc002ubw.2	q24.2	TBR1_313_promoter_1	chr	2	161416089	161416107	-	TBR1_313_promoter	1	160416089	162416107	-5	Targeting	0	1.53E-05	0.017728545
4.14E-92	0.2395783	0.038	0.002	6.29E-88	TBR1_316_Flashfry_promoter_TBR1	TBR1_316_Flashfry_promoter	TBR1	655	50528	91.38270079	ENSG00000136535	161416094	161425870	1	TBR1	2	uc002ubw.2	q24.2	TBR1_316_Flashfry_promoter_1	chr	2	161415986	161416004	+	TBR1_316_Flashfry_promoter	1	160415986	162416004	-108	Targeting	0	1.53E-05	0.017728545
2.22E-13	0.397203268	0.425	0.273	3.37E-09	TCF4_326_promoter_TCF4	TCF4_326_promoter	TCF4	433	50750	12.65356983	ENSG00000196628	55222331	55664787	-1	TCF4	18	uc021ukj.2	q21.2	TCF4_326_promoter_1	chr	18	55588228	55588246	-	TCF4_326_promoter	1	54588228	56588246	76559	Targeting	2	4.59E-05	0.023638059
1.82E-12	0.438838164	0.363	0.273	2.76E-08	TCF4_328_promoter_TCF4	TCF4_328_promoter	TCF4	1051	50132	11.74005183	ENSG00000196628	55222331	55664787	-1	TCF4	18	uc021ukj.2	q21.2	TCF4_328_promoter_1	chr	18	55588267	55588285	+	TCF4_328_promoter	1	54588267	56588285	76520	Targeting	2	4.59E-05	0.023638059
3.06E-39	0.756233299	0.421	0.271	4.65E-35	TCF4_329_promoter_TCF4	TCF4_329_promoter	TCF4	1253	49930	38.51406018	ENSG00000196628	55222331	55664787	-1	TCF4	18	uc021ukj.2	q21.2	TCF4_329_promoter_1	chr	18	55588358	55588376	-	TCF4_329_promoter	1	54588358	56588376	76429	Targeting	0	1.53E-05	0.017728545
5.24E-08	0.272281519	0.348	0.273	7.96E-04	TCF4_330_promoter_TCF4	TCF4_330_promoter	TCF4	940	50243	7.280635577	ENSG00000196628	55222331	55664787	-1	TCF4	18	uc021ukj.2	q21.2	TCF4_330_promoter_1	chr	18	55588384	55588402	-	TCF4_330_promoter	1	54588384	56588402	76403	Targeting	22	3.52E-04	0.095942712
6.74E-10	0.255516311	0.359	0.273	1.02E-05	TCF4_378_Flashfry_promoter_TCF4	TCF4_378_Flashfry_promoter	TCF4	1042	50141	9.171401747	ENSG00000196628	55222331	55664787	-1	TCF4	18	uc021ukj.2	q21.2	TCF4_378_Flashfry_promoter_1	chr	18	55588226	55588244	+	TCF4_378_Flashfry_promoter	1	54588226	56588244	76561	Targeting	9	1.53E-04	0.059095149
4.97E-09	0.207324162	0.372	0.288	7.55E-05	BCL11A_41_promoter_BCL11A	BCL11A_41_promoter	BCL11A	964	50219	8.303324311	ENSG00000119866	60451167	60553567	-1	BCL11A	2	uc002sab.4	p16.1	BCL11A_41_promoter_1	chr	2	60553712	60553730	+	BCL11A_41_promoter	1	59553712	61553730	-145	Targeting	13	2.14E-04	0.070914178
8.21E-19	1.112374135	0.609	0.437	1.25E-14	CCND2_54_TSS_pos_ctrl_CCND2	CCND2_54_TSS_pos_ctrl	CCND2	350	50833	18.08587171	ENSG00000118971	4273772	4305350	1	CCND2	12	uc001qmo.4	p13.32	CCND2_54_TSS_pos_ctrl_1	chr	12	4273604	4273622	+	CCND2_54_TSS_pos_ctrl	1	3273604	5273622	-168	Targeting	1	3.06E-05	0.023638059
5.99E-09	0.089701297	0.026	0.005	9.10E-05	CCNE2_55_TSS_pos_ctrl_CCNE2	CCNE2_55_TSS_pos_ctrl	CCNE2	385	50798	8.222581627	ENSG00000175305	94879770	94896678	-1	CCNE2	8	uc064osf.1	q22.1	CCNE2_55_TSS_pos_ctrl_1	chr	8	94895345	94895363	+	CCNE2_55_TSS_pos_ctrl	1	93895345	95895363	1333	Targeting	13	2.14E-04	0.070914178
0	1.10588372	0.244	0.018	0	ZC3HAV1_393_TSS_pos_ctrl_ZC3HAV1	ZC3HAV1_393_TSS_pos_ctrl	ZC3HAV1	765	50418	307.6526555	ENSG00000105939	139043520	139109719	-1	ZC3HAV1	7	uc003vun.4	q34	ZC3HAV1_393_TSS_pos_ctrl_1	chr	7	139109836	139109854	-	ZC3HAV1_393_TSS_pos_ctrl	1	138109836	140109854	-117	Targeting	0	1.53E-05	0.017728545
