## Supplementary material for "Multiplex, single-cell CRISPRa screening for cell type specific regulatory elements": Table_S8

Name	Experiment target	Accession	Plot_Cell_Context_Label
DHS	DHS	ENCFF972GVB	K562
H3K79me2	H3K79me2	ENCFF957YJT	K562
CTCF	CTCF	ENCFF682MFJ	K562
POLR2A	POLR2A	ENCFF806LCJ	K562
ATAC	ATAC	ENCFF093IIW	K562
H3K9ac	H3K9ac	ENCFF286WRJ	K562
H3K9me3	H3K9me3	ENCFF601JGK	K562
H3K9me1	H3K9me1	ENCFF654SLZ	K562
H4K20me1	H4K20me1	ENCFF605FAF	K562
BRD4	BRD4	ENCFF251SRH	K562
EZH2	EZH2	ENCFF587SWK	K562
H2AFZ	H2AFZ	ENCFF621DJP	K562
POLR2AS2	POLR2AS2	ENCFF434PYZ	K562
SMC3	SMC3	ENCFF469OWD	K562
HDAC1	HDAC1	ENCFF684RNO	K562
HDAC2	HDAC2	ENCFF954LGE	K562
HDAC3	HDAC3	ENCFF975DCO	K562
H3K4me3	H3K4me3	ENCFF253TOF	K562
H3K4me2	H3K4me2	ENCFF959YJV	K562
H3K4me1	H3K4me1	ENCFF834SEY	K562
H3K27me3	H3K27me3	ENCFF405HIO	K562
H3K27ac	H3K27ac	ENCFF849TDM	K562
H3K36me3	H3K36me3	ENCFF163NTH	K562
Homo sapiens brain tissue female embryo (120 days)	H3K36me3	ENCFF359FNY	Neuron
Homo sapiens brain organoid, 180 days post differentiation	CTCF	ENCFF192VBR	Neuron
Homo sapiens brain tissue male embryo (122 days)	H3K27me3	ENCFF637FNU	Neuron
Homo sapiens brain organoid, 90 days post differentiation	CTCF	ENCFF485XTX	Neuron
Homo sapiens brain tissue female embryo (17 weeks)	H3K4me1	ENCFF360XRU	Neuron
Homo sapiens brain tissue male embryo (122 days)	H3K36me3	ENCFF771OCT	Neuron
Homo sapiens brain organoid, 90 days post differentiation	Dnase	ENCFF157RLF	Neuron
Homo sapiens brain organoid, 180 days post differentiation	Dnase	ENCFF110ZAI	Neuron
Homo sapiens brain tissue female embryo (120 days)	H3K9me3	ENCFF588ILB	Neuron
Homo sapiens brain tissue male embryo (122 days)	H3K4me3	ENCFF942CMQ	Neuron
Homo sapiens brain tissue female embryo (120 days)	H3K27me3	ENCFF499HWN	Neuron
Homo sapiens brain tissue male embryo (122 days)	H3K9me3	ENCFF872VOX	Neuron
iPSC_neuron_H3K27ac	H3K27ac	GSE126211	Neuron
ATAC_astrocyte	ATAC	GSE113480	Neuron
iPSC_neuron_ATAC	ATAC	GSE113480	Neuron
ATAC_hippocampal	ATAC	GSE113480	Neuron
ATAC_motor	ATAC	GSE113480	Neuron
