## Supplementary material for "Multiplex, single-cell CRISPRa screening for cell type specific regulatory elements": Table_S11

response_id	grna_group	type	n_nonzero_trt	n_nonzero_cntrl	p_value	log_2_fold_change
ENSG00000145362	ANK2_2_promoter	Targeting	50	89	1.1811083327119092e-65	3.784681395210599
ENSG00000135046	chr9.871_489_Gasperini_enhancer	Targeting	175	30209	4.821832433631728e-62	0.9609372570998884
ENSG00000118971	CCND2_54_TSS_pos_ctrl	Targeting	60	11161	6.198247313679227e-62	2.1352486962005206
ENSG00000135046	chr9.871_490_Gasperini_enhancer	Targeting	126	30258	3.543609006686631e-58	1.1701454731219325
ENSG00000119866	BCL11A_41_promoter	Targeting	32	120	1.299107672003781e-50	3.8662729389416826
ENSG00000172354	GNB2_180_TSS_pos_ctrl	Targeting	209	23610	5.4889739585051015e-49	0.861502140858241
ENSG00000119866	BCL11A_43_Flashfry_promoter	Targeting	17	135	4.2061503130383924e-45	4.5185192566125245
ENSG00000205542	chrX.232_495_Gasperini_enhancer	Targeting	261	32454	1.5820707868504756e-31	0.4444062992087243
ENSG00000147872	chr9.246_487_Gasperini_enhancer	Targeting	109	11682	1.967708040531236e-30	1.3449543443386878
ENSG00000160014	PPP5D1_238_TSS_pos_ctrl	Targeting	122	23447	2.8999451773870625e-28	0.8409994485509913
ENSG00000105939	ZC3HAV1_393_TSS_pos_ctrl	Targeting	90	11319	1.0007059321171541e-25	1.2907618753364958
ENSG00000145362	ANK2_24_Flashfry_promoter	Targeting	23	116	1.8265018075043572e-23	3.4052746771484665
ENSG00000119866	BCL11A_32_promoter	Targeting	21	131	3.516266172359433e-23	3.7178646783390596
ENSG00000152078	chr1.7358_401_Gasperini_enhancer	Targeting	66	5555	3.5466236110451186e-23	1.8300548916921278
ENSG00000119866	BCL11A_36_promoter	Targeting	24	128	1.6223420831278224e-21	3.5504008831839653
ENSG00000168785	chr4.2290_458_Gasperini_enhancer	Targeting	28	1604	5.7586457653627296e-21	2.9180649593213426
ENSG00000196628	TCF4_329_promoter	Targeting	170	9959	1.7540034518161316e-18	1.0021597681767147
ENSG00000164659	KIAA1324L_185_TSS_pos_ctrl	Targeting	49	2886	6.8606696814543365e-18	1.8110846027020557
ENSG00000114861	FOXP1_148_Flashfry_promoter	Targeting	127	6613	2.0077326760507796e-17	1.0351076557017715
ENSG00000100888	CHD8_71_Flashfry_promoter	Targeting	110	10212	1.8396558068572332e-13	0.9343278015224418
ENSG00000196628	TCF4_328_promoter	Targeting	128	10001	4.628773544809096e-12	0.8853521545904772
ENSG00000196628	TCF4_326_promoter	Targeting	65	10064	9.513440998546808e-11	1.1391904387893648
ENSG00000119866	BCL11A_34_promoter	Targeting	17	135	1.6244433325072997e-10	3.0158287219378934
ENSG00000205542	chrX.232_496_Gasperini_enhancer	Targeting	701	32014	2.0435631494844564e-10	0.11466519083013127
ENSG00000175305	CCNE2_55_TSS_pos_ctrl	Targeting	38	5412	3.8760648446697973e-10	1.5557819648963302
ENSG00000173674	EIF1AX_86_TSS_pos_ctrl	Targeting	55	31862	7.277210662495388e-10	0.5070364202065041
ENSG00000100888	CHD8_60_promoter	Targeting	177	10145	2.6164109537673965e-9	0.5902059692338336
ENSG00000196628	TCF4_331_promoter	Targeting	138	9991	3.3304917173461572e-9	0.7920621509869816
ENSG00000114861	FOXP1_150_Flashfry_promoter	Targeting	31	6709	4.0678679138515774e-9	1.4663334476558834
ENSG00000104783	chr19.4589_427_Gasperini_enhancer	Targeting	33	1783	7.599510097395651e-9	1.4297324430319285
ENSG00000100036	SLC35E4_283_TSS_pos_ctrl	Targeting	35	1539	7.710829170573474e-9	1.582187876080197
ENSG00000100888	CHD8_57_promoter	Targeting	50	10272	4.142415493372103e-8	1.027271071028346
ENSG00000100888	CHD8_62_promoter	Targeting	107	10215	1.2125038327139763e-7	0.6977296239048488
ENSG00000196628	TCF4_333_promoter	Targeting	225	9904	1.2266387211762093e-7	0.5747879942327403
ENSG00000196628	TCF4_330_promoter	Targeting	138	9991	1.821044784978302e-7	0.7127574031096268
ENSG00000196628	TCF4_327_promoter	Targeting	121	10008	2.1807189722675934e-7	0.7099601200414916
ENSG00000196628	TCF4_378_Flashfry_promoter	Targeting	129	10000	2.68273130773893e-7	0.7081749194899729
ENSG00000100888	CHD8_73_Flashfry_promoter	Targeting	214	10108	3.07042398087613e-7	0.4812578073125735
ENSG00000196628	TCF4_370_Flashfry_promoter	Targeting	127	10002	8.206706439703908e-7	0.7076414030323062
ENSG00000165097	chr6.918_482_Gasperini_NTC	Targeting	40	6692	2.3652850621435097e-6	0.9911494257184239
ENSG00000114861	FOXP1_140_Flashfry_promoter	Targeting	61	6679	4.1307489761328375e-6	0.8618459205297249
ENSG00000065518	chr3.3352_448_Gasperini_enhancer	Targeting	46	28771	7.972708569475874e-6	0.49477582873456716
ENSG00000110047	EHD1_85_TSS_pos_ctrl	Targeting	50	7462	8.721521032687522e-6	0.8683466716189104
ENSG00000196628	TCF4_379_Flashfry_promoter	Targeting	105	10024	1.1055642980359773e-5	0.6632935182965133
ENSG00000196628	TCF4_376_Flashfry_promoter	Targeting	80	10049	3.163503936042165e-5	0.8479046365107756
ENSG00000152078	chr1.7358_402_Gasperini_enhancer	Targeting	36	5585	3.301992307237649e-5	1.1358720812864358
ENSG00000137309	chr6.2134_473_Gasperini_NTC	Targeting	131	33298	4.776462599399331e-5	0.11461821134632633
ENSG00000100888	CHD8_64_promoter	Targeting	110	10212	7.196344894088653e-5	0.5037025080101055
ENSG00000204257	SYNGAP1_289_promoter	Targeting	8	162	9.826367444749082e-5	2.4258950098657124
ENSG00000196628	TCF4_377_Flashfry_promoter	Targeting	123	10006	1.0688716902924048e-4	0.5716702660699061
ENSG00000115904	SOS1_285_TSS_pos_ctrl	Targeting	34	3946	1.8595199513916547e-4	0.9725217830043738
ENSG00000249069	chr5.1314_462_Gasperini_enhancer	Targeting	9	6493	1.903199180739234e-4	1.478076615983848
ENSG00000175040	chr3.4308_451_Gasperini_NTC	Targeting	59	6133	2.2326491410464217e-4	0.6096652236424958
ENSG00000100888	CHD8_59_promoter	Targeting	69	10253	2.3399496782110213e-4	0.5714176593229905
ENSG00000129472	CHD8_79_promoter	Targeting	10	2075	2.8631914620413934e-4	1.6771584021933754
ENSG00000100888	CHD8_65_promoter	Targeting	50	10272	3.20714634265392e-4	0.7179306581995311
ENSG00000100290	BIK_53_TSS_pos_ctrl	Targeting	18	56	4e-4	6.74264979346171
ENSG00000145362	ANK2_1_promoter	Targeting	24	115	4e-4	4.691668764770354
ENSG00000171714	ANO5_31_TSS_pos_ctrl	Targeting	34	16	4e-4	6.620473916581812
ENSG00000128159	SHANK3_261_Flashfry_promoter	Targeting	31	1078	4.101342746140054e-4	0.8522709873055816
ENSG00000114861	FOXP1_142_Flashfry_promoter	Targeting	57	6683	4.152295083547671e-4	0.7236815500864393
ENSG00000100888	CHD8_56_promoter	Targeting	35	10287	4.3609468291962747e-4	0.7639921504157694
ENSG00000088305	DNMT3B_83_TSS_pos_ctrl	Targeting	7	6043	5.407935276422854e-4	1.6715081719975189
ENSG00000114861	FOXP1_170_Flashfry_promoter	Targeting	23	6717	5.538742945405512e-4	1.0595699262411777
ENSG00000180537	chr6.702_479_Gasperini_enhancer	Targeting	27	3286	5.607537053909382e-4	0.9411994599613038
ENSG00000102103	HDAC6_181_TSS_pos_ctrl	Targeting	63	17238	6.711343111386659e-4	0.44303493372894825
ENSG00000131238	chr1.5287_399_Gasperini_NTC	Targeting	60	16741	7.526633564949523e-4	-0.5253788227908335
ENSG00000137364	chr6.918_482_Gasperini_NTC	Targeting	61	13682	8.255114824386701e-4	0.5168124800699881
ENSG00000163958	chr3.5817_455_Gasperini_enhancer	Targeting	17	1420	8.444999791260107e-4	1.2669012705483338
ENSG00000137198	GMPR_179_TSS_pos_ctrl	Targeting	29	7884	8.909680393369296e-4	0.7716434423262949
ENSG00000143891	chr2.1528_429_Gasperini_enhancer	Targeting	79	5675	9.076350194074444e-4	0.5321280136059552
ENSG00000112514	SYNGAP1_301_promoter	Targeting	396	26153	9.221773660739946e-4	0.1263929997247908
ENSG00000068366	chrX.1784_493_Gasperini_NTC	Targeting	39	7550	9.25841738677066e-4	0.7166443791736812
ENSG00000171988	JMJD1C_184_TSS_pos_ctrl	Targeting	19	14752	9.984952857634822e-4	0.9752371947100509
ENSG00000110583	EHD1_85_TSS_pos_ctrl	Targeting	7	4593	0.001071367319499486	-1.4992862033890297
ENSG00000164889	SLC4A2_284_TSS_pos_ctrl	Targeting	81	14424	0.001182717771356979	0.40674174791572415
ENSG00000196628	TCF4_390_Flashfry_promoter	Targeting	109	10020	0.0015166425419358717	0.5940198919933819
ENSG00000165792	CHD8_70_Flashfry_promoter	Targeting	87	6315	0.0015190641299118977	-0.4585646816153468
ENSG00000119866	BCL11A_37_promoter	Targeting	9	143	0.0016	2.5951209574221483
ENSG00000119866	BCL11A_50_Flashfry_promoter	Targeting	9	143	0.0017097449471162249	2.169313658899606
ENSG00000227057	SYNGAP1_298_Flashfry_promoter	Targeting	90	13275	0.001799392300413094	-0.3904816071698951
ENSG00000112514	SYNGAP1_292_promoter	Targeting	271	26278	0.0019642267771594305	0.15819226190470204
ENSG00000104783	chr19.4589_428_Gasperini_enhancer	Targeting	20	1796	0.0019783532953786846	1.0287518368194135
ENSG00000184216	chrX.2694_497_Gasperini_NTC	Targeting	178	13503	0.0021118917230683767	0.20274264998926242
ENSG00000108312	UBTF_392_TSS_pos_ctrl	Targeting	53	17059	0.0022019746324881823	0.47414020371167254
ENSG00000196628	TCF4_332_promoter	Targeting	88	10041	0.0023856855708974433	0.5361891444978426
ENSG00000119866	BCL11A_33_promoter	Targeting	9	143	0.0024	2.694341196265845
