## Supplementary material for "Multiplex, single-cell CRISPRa screening for cell type specific regulatory elements": Table_S14

response_id	grna_group	type	n_nonzero_trt	n_nonzero_cntrl	p_value	log_2_fold_change
ENSG00000105939	ZC3HAV1_393_TSS_pos_ctrl	Targeting	190	892	1e-250	3.9177001996313092
ENSG00000196628	TCF4_329_promoter	Targeting	552	13458	1.3153750023373976e-59	1.030236883463429
ENSG00000118971	CCND2_54_TSS_pos_ctrl	Targeting	224	22169	5.608948618525782e-49	1.215121168559977
ENSG00000136535	TBR1_313_promoter	Targeting	27	80	2.871436423628668e-48	4.390524450992155
ENSG00000196628	TCF4_328_promoter	Targeting	390	13620	4.6898344931646385e-20	0.7306494978394212
ENSG00000171714	ANO5_31_TSS_pos_ctrl	Targeting	300	12821	7.483313901665003e-20	0.6595299012898769
ENSG00000160014	PPP5D1_238_TSS_pos_ctrl	Targeting	540	45609	2.0901218400381522e-10	0.2018849436694381
ENSG00000119866	BCL11A_41_promoter	Targeting	373	14386	1.4037426530791322e-9	0.4260301069501412
ENSG00000136531	SCN2A_249_Flashfry_promoter	Targeting	291	22531	1.5119471421786575e-9	0.4077193169922101
ENSG00000137309	chr6.2134_473_Gasperini_NTC	Targeting	222	18718	2.913132851259596e-9	0.5050774382136334
ENSG00000173674	EIF1AX_86_TSS_pos_ctrl	Targeting	167	39230	4.677772486396396e-9	0.3930085681250366
ENSG00000100036	SLC35E4_283_TSS_pos_ctrl	Targeting	96	3740	1.3266323928030261e-8	0.8394156578753242
ENSG00000145362	ANK2_9_promoter	Targeting	1035	41294	1.4836815769633614e-8	0.1530027061471524
ENSG00000119866	BCL11A_36_promoter	Targeting	426	14333	7.488024724297981e-8	0.3462060021612706
ENSG00000119866	BCL11A_33_promoter	Targeting	231	14528	1.3394154691556166e-7	0.4900394124367161
ENSG00000114861	FOXP1_91_promoter	Targeting	206	6878	2.0615370539967096e-7	0.5363244513501608
ENSG00000175305	CCNE2_55_TSS_pos_ctrl	Targeting	10	247	5.097714641365362e-7	2.569018719841125
ENSG00000110047	EHD1_85_TSS_pos_ctrl	Targeting	85	6266	1.6376287347030442e-6	0.7200636902175965
ENSG00000196628	TCF4_333_promoter	Targeting	697	13313	2.6140950820199e-6	0.31273919072505374
ENSG00000196628	TCF4_348_Flashfry_promoter	Targeting	75	13935	2.640546178347741e-6	0.9741693946660346
ENSG00000172354	GNB2_180_TSS_pos_ctrl	Targeting	750	31258	6.134494653154802e-6	0.18052080014804694
ENSG00000114861	FOXP1_139_Flashfry_promoter	Targeting	97	6987	1.5507153208049846e-5	0.6788442374602226
ENSG00000114861	FOXP1_89_promoter	Targeting	86	6998	2.999715404987552e-5	0.7026713328151695
ENSG00000196628	TCF4_326_promoter	Targeting	192	13818	3.321454913230104e-5	0.5950156138800812
ENSG00000196628	TCF4_337_Flashfry_promoter	Targeting	329	13681	4.815912426985383e-5	-0.21760531691902862
ENSG00000128564	GNB2_180_TSS_pos_ctrl	Targeting	451	22797	6.311797009944144e-5	-0.2417773419715602
ENSG00000196628	TCF4_338_Flashfry_promoter	Targeting	620	13390	1.232680611872462e-4	-0.08758063994438481
ENSG00000196628	TCF4_330_promoter	Targeting	351	13659	1.5548842288865366e-4	0.3836154088099907
ENSG00000169047	IRS1_183_TSS_pos_ctrl	Targeting	130	4320	1.5675473225059555e-4	0.49984335135303937
ENSG00000114861	FOXP1_97_promoter	Targeting	123	6961	1.6912762806507134e-4	0.5478107371165262
ENSG00000114861	FOXP1_148_Flashfry_promoter	Targeting	249	6835	3.911557459593028e-4	0.3591823303771067
ENSG00000136535	TBR1_316_Flashfry_promoter	Targeting	25	82	4e-4	3.63771597554746
ENSG00000145362	ANK2_1_promoter	Targeting	463	41866	4.465937427395657e-4	0.12573028467330394
ENSG00000145362	ANK2_2_promoter	Targeting	1564	40765	5.285544401565957e-4	0.06875301648102305
ENSG00000164659	KIAA1324L_185_TSS_pos_ctrl	Targeting	179	9045	6.135993378747068e-4	0.3298945484767446
ENSG00000162924	BCL11A_40_promoter	Targeting	412	3397	7.101978134523715e-4	-0.19594535260340473
ENSG00000196628	TCF4_376_Flashfry_promoter	Targeting	153	13857	7.135358304900009e-4	0.5156176575880741
ENSG00000082898	BCL11A_49_Flashfry_promoter	Targeting	243	18426	7.588848146378628e-4	-0.2791268474137729
ENSG00000114861	FOXP1_173_Flashfry_promoter	Targeting	84	7000	8.507599585959229e-4	0.5946748829661772
ENSG00000123607	SCN2A_248_Flashfry_promoter	Targeting	19	3964	8.806911820180702e-4	-1.0009834805489084
ENSG00000114631	chr3.3679_450_Gasperini_enhancer	Targeting	184	24394	9.569376935141954e-4	-0.2898557175385244
ENSG00000119866	BCL11A_40_promoter	Targeting	1823	12936	0.0010158908888562343	0.1028364613367414
