## Supplementary material for "Multiplex, single-cell CRISPRa screening for cell type specific regulatory elements": Table_S15

target_guide	target_gene	CRE_class	gRNA_sequence	5'_of_oligo	3'_of_oligo	oligo_to_clone	retrieval_primer_pair_ID	5'_handle_seq	3'_handle_seq	oligo_to_order
DNMT3B_83_TSS_pos_ctrl	DNMT3B	promoter	TTAGGGCTTCTGATCCCCC	atcttgtggaaaggacGAAACACCG	gtttAagagctaTGCTGGAAACAGCAtagcaaGAAGAGCAGGAGCGCTCTTCCGAGCTGTACAAGTGAACGCGTTAAGTCGATCGACAAGCTCACCTATTAGCGGCTAAGGC	atcttgtggaaaggacGAAACACCGTTAGGGCTTCTGATCCCCCgtttAagagctaTGCTGGAAACAGCAtagcaaGAAGAGCAGGAGCGCTCTTCCGAGCTGTACAAGTGAACGCGTTAAGTCGATCGACAAGCTCACCTATTAGCGGCTAAGGC	F_Retrieval_Primer_69	GAcgcaagttcatgc	cgctggttgtccaAT	GAcgcaagttcatgcatcttgtggaaaggacGAAACACCGTTAGGGCTTCTGATCCCCCgtttAagagctaTGCTGGAAACAGCAtagcaaGAAGAGCAGGAGCGCTCTTCCGAGCTGTACAAGTGAACGCGTTAAGTCGATCGACAAGCTCACCTATTAGCGGCTAAGGCcgctggttgtccaAT
TBR1_313_promoter	TBR1	promoter	CTCCTGGTAGCGACGATCA	atcttgtggaaaggacGAAACACCG	gtttAagagctaTGCTGGAAACAGCAtagcaaGAAGAGCAGGAGCGCTCTTCCGAGCTGTACAAGTGAACGCGTTAAGTCGATCGACAAGCTCACCTATTAGCGGCTAAGGC	atcttgtggaaaggacGAAACACCGCTCCTGGTAGCGACGATCAgtttAagagctaTGCTGGAAACAGCAtagcaaGAAGAGCAGGAGCGCTCTTCCGAGCTGTACAAGTGAACGCGTTAAGTCGATCGACAAGCTCACCTATTAGCGGCTAAGGC	F_Retrieval_Primer_48	GAtgttagagcgcga	gctgtcgtgctcaAT	GAtgttagagcgcgaatcttgtggaaaggacGAAACACCGCTCCTGGTAGCGACGATCAgtttAagagctaTGCTGGAAACAGCAtagcaaGAAGAGCAGGAGCGCTCTTCCGAGCTGTACAAGTGAACGCGTTAAGTCGATCGACAAGCTCACCTATTAGCGGCTAAGGCgctgtcgtgctcaAT
chr12.1559_411_Gasperini_enhancer	ASIC1	enhancer	CATCCCTAGACCCTAGCGG	atcttgtggaaaggacGAAACACCG	gtttAagagctaTGCTGGAAACAGCAtagcaaGAAGAGCAGGAGCGCTCTTCCGAGCTGTACAAGTGAACGCGTTAAGTCGATCGACAAGCTCACCTATTAGCGGCTAAGGC	atcttgtggaaaggacGAAACACCGCATCCCTAGACCCTAGCGGgtttAagagctaTGCTGGAAACAGCAtagcaaGAAGAGCAGGAGCGCTCTTCCGAGCTGTACAAGTGAACGCGTTAAGTCGATCGACAAGCTCACCTATTAGCGGCTAAGGC	F_Retrieval_Primer_15	GAcggggaattaacc	gcttacgggcaacAT	GAcggggaattaaccatcttgtggaaaggacGAAACACCGCATCCCTAGACCCTAGCGGgtttAagagctaTGCTGGAAACAGCAtagcaaGAAGAGCAGGAGCGCTCTTCCGAGCTGTACAAGTGAACGCGTTAAGTCGATCGACAAGCTCACCTATTAGCGGCTAAGGCgcttacgggcaacAT
chr6.2134_473_Gasperini_NTC	HMGA1	enhancer	GAGCTGCAGTCGAATCGCA	atcttgtggaaaggacGAAACACCG	gtttAagagctaTGCTGGAAACAGCAtagcaaGAAGAGCAGGAGCGCTCTTCCGAGCTGTACAAGTGAACGCGTTAAGTCGATCGACAAGCTCACCTATTAGCGGCTAAGGC	atcttgtggaaaggacGAAACACCGGAGCTGCAGTCGAATCGCAgtttAagagctaTGCTGGAAACAGCAtagcaaGAAGAGCAGGAGCGCTCTTCCGAGCTGTACAAGTGAACGCGTTAAGTCGATCGACAAGCTCACCTATTAGCGGCTAAGGC	F_Retrieval_Primer_88	GAgcgcaacgtttag	tgcgaacgtcagaAT	GAgcgcaacgtttagatcttgtggaaaggacGAAACACCGGAGCTGCAGTCGAATCGCAgtttAagagctaTGCTGGAAACAGCAtagcaaGAAGAGCAGGAGCGCTCTTCCGAGCTGTACAAGTGAACGCGTTAAGTCGATCGACAAGCTCACCTATTAGCGGCTAAGGCtgcgaacgtcagaAT
chr9.871_490_Gasperini_enhancer	ANXA1	enhancer	CCATTACTTAGCTTCAGGG	atcttgtggaaaggacGAAACACCG	gtttAagagctaTGCTGGAAACAGCAtagcaaGAAGAGCAGGAGCGCTCTTCCGAGCTGTACAAGTGAACGCGTTAAGTCGATCGACAAGCTCACCTATTAGCGGCTAAGGC	atcttgtggaaaggacGAAACACCGCCATTACTTAGCTTCAGGGgtttAagagctaTGCTGGAAACAGCAtagcaaGAAGAGCAGGAGCGCTCTTCCGAGCTGTACAAGTGAACGCGTTAAGTCGATCGACAAGCTCACCTATTAGCGGCTAAGGC	F_Retrieval_Primer_11	GAccgcgtggttaga	ctttcggccaagaAT	GAccgcgtggttagaatcttgtggaaaggacGAAACACCGCCATTACTTAGCTTCAGGGgtttAagagctaTGCTGGAAACAGCAtagcaaGAAGAGCAGGAGCGCTCTTCCGAGCTGTACAAGTGAACGCGTTAAGTCGATCGACAAGCTCACCTATTAGCGGCTAAGGCctttcggccaagaAT
BCL11A_41_promoter	BCL11A	promoter	CACCAATGGACACACATCA	atcttgtggaaaggacGAAACACCG	gtttAagagctaTGCTGGAAACAGCAtagcaaGAAGAGCAGGAGCGCTCTTCCGAGCTGTACAAGTGAACGCGTTAAGTCGATCGACAAGCTCACCTATTAGCGGCTAAGGC	atcttgtggaaaggacGAAACACCGCACCAATGGACACACATCAgtttAagagctaTGCTGGAAACAGCAtagcaaGAAGAGCAGGAGCGCTCTTCCGAGCTGTACAAGTGAACGCGTTAAGTCGATCGACAAGCTCACCTATTAGCGGCTAAGGC	F_Retrieval_Primer_15	GAcggggaattaacc	gcttacgggcaacAT	GAcggggaattaaccatcttgtggaaaggacGAAACACCGCACCAATGGACACACATCAgtttAagagctaTGCTGGAAACAGCAtagcaaGAAGAGCAGGAGCGCTCTTCCGAGCTGTACAAGTGAACGCGTTAAGTCGATCGACAAGCTCACCTATTAGCGGCTAAGGCgcttacgggcaacAT
TCF4_329_promoter	TCF4	promoter	CATCCTAGCCTGCCCGACC	atcttgtggaaaggacGAAACACCG	gtttAagagctaTGCTGGAAACAGCAtagcaaGAAGAGCAGGAGCGCTCTTCCGAGCTGTACAAGTGAACGCGTTAAGTCGATCGACAAGCTCACCTATTAGCGGCTAAGGC	atcttgtggaaaggacGAAACACCGCATCCTAGCCTGCCCGACCgtttAagagctaTGCTGGAAACAGCAtagcaaGAAGAGCAGGAGCGCTCTTCCGAGCTGTACAAGTGAACGCGTTAAGTCGATCGACAAGCTCACCTATTAGCGGCTAAGGC	F_Retrieval_Primer_75	GAgcgccatctattg	gctttgtgggaccAT	GAgcgccatctattgatcttgtggaaaggacGAAACACCGCATCCTAGCCTGCCCGACCgtttAagagctaTGCTGGAAACAGCAtagcaaGAAGAGCAGGAGCGCTCTTCCGAGCTGTACAAGTGAACGCGTTAAGTCGATCGACAAGCTCACCTATTAGCGGCTAAGGCgctttgtgggaccAT
FOXP1_148_Flashfry_promoter	FOXP1	promoter	CGCGGCGCGGGGTGTTTAG	atcttgtggaaaggacGAAACACCG	gtttAagagctaTGCTGGAAACAGCAtagcaaGAAGAGCAGGAGCGCTCTTCCGAGCTGTACAAGTGAACGCGTTAAGTCGATCGACAAGCTCACCTATTAGCGGCTAAGGC	atcttgtggaaaggacGAAACACCGCGCGGCGCGGGGTGTTTAGgtttAagagctaTGCTGGAAACAGCAtagcaaGAAGAGCAGGAGCGCTCTTCCGAGCTGTACAAGTGAACGCGTTAAGTCGATCGACAAGCTCACCTATTAGCGGCTAAGGC	F_Retrieval_Primer_3	GAcgtgaccaccaag	gcatcataagcggAT	GAcgtgaccaccaagatcttgtggaaaggacGAAACACCGCGCGGCGCGGGGTGTTTAGgtttAagagctaTGCTGGAAACAGCAtagcaaGAAGAGCAGGAGCGCTCTTCCGAGCTGTACAAGTGAACGCGTTAAGTCGATCGACAAGCTCACCTATTAGCGGCTAAGGCgcatcataagcggAT
